# Delineating and validating higher-order dimensions of psychopathology in the Adolescent Brain Cognitive Development (ABCD) study

**DOI:** 10.1101/548057

**Authors:** Giorgia Michelini, Deanna M. Barch, Yuan Tian, David Watson, Daniel N. Klein, Roman Kotov

## Abstract

Hierarchical dimensional systems of psychopathology promise more informative descriptions for understanding risk and predicting outcome than traditional diagnostic systems, but it is unclear how many major dimensions they should include. We delineated the hierarchy of childhood and adult psychopathology and validated it against clinically-relevant measures. Participants were 4,524 9- and 10-year-old children and their parents from the Adolescent Brain Cognitive Development (ABCD) study. Factor analyses on items from the Child Behavior Checklist and Adult Self-Report characterized a dimensional hierarchy. We examined the familial aggregation of the psychopathology dimensions, and the ability of different factor solutions to account for risks factors, social, educational and cognitive functioning, and physical and mental health service utilization. A hierarchical structure with a general psychopathology (‘p’) factor at the apex and five specific factors (internalizing, somatoform, detachment, neurodevelopmental, and externalizing) emerged in children. Adult factors were similar, but externalizing behaviors separated into disinhibited and antagonistic factors. Child and parent p-factors correlated highly (*r*=.61, *P*<.001), and smaller but significant correlations emerged for convergent dimensions between parents and children after controlling for p-factors (*r*=.10-20, *P*<.001). A model with childhood p-factor alone explained mental health service utilization (R^2^=.13, *P*<.001), but up to five dimensions provided incremental validity to account for developmental risk and current functioning (R^2^=.03-.20, *P*<.001). In this first investigation comprehensively mapping the psychopathology hierarchy in children and adults, we delineated a hierarchy of higher-order dimensions associated with a range of clinically-relevant validators. These findings hold important implications for psychiatric nosology and future research in this sample.
