## Supplementary Table 2 for "Delineating and validating higher-order dimensions of psychopathology in the Adolescent Brain Cognitive Development (ABCD) study"

### Sheet: Sheet1
ST3. Factor loading for 1- to 4-factor and 7- to 8- factor solutions from the exploratory factor analysis on ASR items
	1-factor	2-factor		3-factor			4-factor				5-factor					7-factor							8-factor
ASR items	1	1	2	1	2	3	1	2	3	4	1	2	3	4	5	1	2	3	4	5	6	7	1	2	3	4	5	6	7	8
I am self-conscious or easily embarrassed	0.61	0.83	-0.3	0.8	-0.24	0.02	0.84	-0.2	0.03	-0.03	0.03	0.78	-0.07	-0.14	0.04	0	-0.07	0.58	0.08	-0.04	0.05	0.4	-0.03	-0.07	0.6	0.03	-0.01	0.08	-0.01	0.39
I am anxious	0.73	0.81	-0.09	0.66	-0.07	0.22	0.56	0	0.32	0.01	-0.08	0.63	0.21	0.06	0.12	0.11	-0.02	0.61	0.07	0.17	0.07	0.05	0.14	-0.04	0.61	0.07	0.15	0.08	0.01	0.04
I am afraid I might think or do something bad	0.61	0.52	0.14	0.5	0.16	0.06	0.4	0.24	0.09	0	0.26	0.34	0.08	0.11	0.03	0.15	0.39	0.4	-0.03	-0.02	-0.06	-0.02	0.12	0.37	0.41	-0.07	0.01	-0.08	0.14	0
I am unhappy, sad, or depressed	0.78	0.83	-0.04	0.69	-0.02	0.21	0.63	0.04	0.23	0.05	0.26	0.5	0.22	-0.05	0.06	-0.19	0.25	0.48	0.03	0.25	0.18	0.01	-0.07	0.25	0.48	0.18	0.19	0.09	-0.2	-0.06
I cry a lot	0.62	0.58	0.08	0.53	0.09	0.1	0.38	0.2	0.22	-0.05	0.16	0.39	0.19	0.12	-0.01	-0.03	0.26	0.47	0.03	0.16	0	-0.18	0.1	0.24	0.46	0.02	0.07	0.09	-0.11	-0.24
I feel confused or in a fog	0.72	0.62	0.17	0.35	0.14	0.41	0.32	0.1	0.29	0.28	0.12	0.27	0.26	0.04	0.32	0.15	0.18	0.31	-0.03	0.2	0.27	-0.05	0.22	0.15	0.29	0.29	0.14	0.02	-0.09	-0.08
I feel lonely	0.69	0.7	0.01	0.64	0.03	0.11	0.6	0.08	0.09	0.04	0.27	0.47	0.08	-0.02	0.06	-0.05	0.34	0.5	-0.05	0.05	0.08	-0.01	0.02	0.33	0.5	0.08	0.02	-0.03	-0.06	-0.04
I feel that I can't succeed	0.68	0.68	0.02	0.53	0.02	0.23	0.61	-0.03	0.04	0.21	0.24	0.44	0.02	-0.1	0.23	-0.04	0.26	0.43	-0.09	0	0.26	0.06	-0.03	0.26	0.45	0.25	0.02	-0.11	-0.01	0.05
I feel that no one loves me	0.7	0.69	0.05	0.76	0.09	-0.07	0.66	0.22	0	-0.11	0.5	0.45	0.05	0.01	-0.14	-0.07	0.59	0.46	-0.06	0	-0.11	0.04	-0.02	0.58	0.48	-0.12	-0.02	-0.06	-0.03	0.01
I feel that others are out to get me	0.69	0.53	0.25	0.59	0.27	-0.02	0.39	0.43	0.11	-0.11	0.39	0.33	0.13	0.22	-0.1	0.08	0.5	0.36	0.1	0.06	-0.15	-0.03	0.13	0.49	0.35	-0.14	0.02	0.11	0.02	-0.04
I feel too guilty	0.66	0.68	-0.01	0.58	0.01	0.16	0.53	0.05	0.17	0.06	-0.06	0.61	0.05	0.09	0.17	0.12	0.02	0.61	0.06	0	0.09	0.01	0.08	0.01	0.62	0.08	0.04	0.01	0.16	0.04
I feel worthless and inferior	0.78	0.84	-0.05	0.77	-0.02	0.1	0.75	0.04	0.07	0.04	0.24	0.64	0.02	-0.03	0.08	-0.06	0.28	0.62	-0.02	0	0.11	0.06	0.01	0.27	0.63	0.11	-0.03	0	-0.07	0.02
I lack self-confidence	0.71	0.87	-0.21	0.74	-0.18	0.17	0.84	-0.21	0.03	0.15	0.06	0.73	-0.06	-0.17	0.21	-0.02	0.01	0.61	-0.02	-0.05	0.24	0.26	-0.02	0	0.63	0.23	-0.03	-0.01	-0.06	0.24
I worry a lot	0.68	0.82	-0.16	0.73	-0.13	0.12	0.59	-0.01	0.32	-0.11	-0.14	0.73	0.19	0.09	0.01	0.1	-0.05	0.73	0.06	0.14	-0.05	0	0.07	-0.06	0.73	-0.07	0.17	0.03	0.13	0.03
I worry about my future	0.57	0.63	-0.07	0.58	-0.04	0.08	0.51	0.04	0.16	-0.04	0.04	0.53	0.09	0.04	0.03	0.01	0.13	0.56	-0.01	0.05	0	-0.05	-0.08	0.14	0.59	-0.03	0.14	-0.11	0.23	0
I worry about my relations with the opposite sex	0.61	0.51	0.16	0.48	0.17	0.08	0.43	0.22	0.03	0.07	0.33	0.3	0.04	0.06	0.08	0.03	0.4	0.33	-0.01	0	0.06	-0.01	0	0.4	0.35	0.05	0.03	-0.06	0.11	0.01
Composite (Suicidality)	0.67	0.62	0.1	0.62	0.12	0.04	0.51	0.23	0.1	-0.05	0.4	0.37	0.13	0.05	-0.07	-0.13	0.46	0.42	0	0.11	0	-0.09	0	0.45	0.42	0.01	0.04	0.04	-0.13	-0.15
I am stubborn, sullen, or irritable	0.65	0.49	0.25	0.54	0.26	-0.02	0.3	0.43	0.19	-0.16	0.15	0.41	0.13	0.33	-0.06	0.03	0.1	0.23	0.45	0.17	-0.05	0.19	0.09	0.11	0.2	-0.04	0.11	0.48	-0.05	0.16
I am mean to others	0.47	0.1	0.51	0.31	0.5	-0.2	0.07	0.69	-0.07	-0.17	0.41	0.09	-0.05	0.43	-0.14	-0.03	0.38	-0.08	0.49	0.01	-0.1	0.13	-0.06	0.4	-0.08	-0.1	0.01	0.44	0.12	0.14
I am too impatient	0.62	0.31	0.43	0.34	0.42	0.04	0.14	0.53	0.11	0	-0.04	0.39	-0.03	0.47	0.18	0.15	-0.06	0.25	0.53	0	0.12	0.07	0.19	-0.06	0.21	0.16	-0.07	0.56	0.03	0.05
I argue a lot	0.5	0.18	0.45	0.35	0.45	-0.15	0.07	0.64	0.06	-0.18	0.07	0.32	-0.05	0.52	-0.04	-0.06	0.04	0.16	0.62	0.05	0.01	-0.01	-0.06	0.06	0.14	0.02	0.01	0.58	0.11	-0.01
I blame others for my problems	0.51	0.29	0.31	0.34	0.31	-0.01	0.31	0.34	-0.13	0.08	0.21	0.32	-0.18	0.22	0.16	-0.04	0.2	0.24	0.26	-0.14	0.18	0.03	-0.1	0.21	0.26	0.18	-0.1	0.19	0.15	0.06
I get along badly with my family	0.55	0.38	0.25	0.43	0.26	-0.02	0.32	0.36	-0.01	-0.03	0.44	0.18	0.04	0.14	-0.04	-0.04	0.43	0.09	0.18	0.06	0	0.14	-0.01	0.43	0.09	0.01	0.03	0.19	-0.04	0.11
I get in many fights	0.58	0.19	0.52	0.32	0.51	-0.07	0.03	0.7	0.1	-0.14	0.44	0.02	0.15	0.41	-0.12	-0.1	0.44	-0.05	0.43	0.22	-0.05	-0.05	-0.03	0.46	-0.08	-0.03	0.15	0.44	-0.02	-0.09
I get upset too easily	0.73	0.53	0.3	0.62	0.32	-0.06	0.35	0.5	0.17	-0.16	0.04	0.58	0.03	0.43	0	0.01	0.03	0.43	0.51	0.09	0.01	0.06	0.09	0.04	0.41	0.04	0	0.55	-0.03	0.01
I have a hot temper	0.6	0.27	0.45	0.46	0.46	-0.17	0.1	0.7	0.15	-0.27	0.07	0.38	0.04	0.58	-0.11	0	0.04	0.18	0.68	0.13	-0.08	0.07	0.04	0.06	0.15	-0.06	0.06	0.69	0.04	0.04
I scream or yell a lot	0.56	0.28	0.39	0.42	0.4	-0.12	0.12	0.6	0.15	-0.21	0.04	0.37	0.04	0.5	-0.06	-0.08	0	0.2	0.62	0.15	0.01	0.01	-0.03	0.02	0.18	0.03	0.09	0.62	0.02	-0.02
Composite (Mood swing)	0.77	0.6	0.27	0.52	0.27	0.16	0.31	0.39	0.28	-0.01	0.26	0.32	0.26	0.24	0.04	0.06	0.3	0.28	0.23	0.25	0.03	0.02	0.15	0.3	0.25	0.05	0.17	0.27	-0.08	-0.03
My behavior is very changeable	0.47	0.22	0.34	0.23	0.34	0.06	0.1	0.4	0.06	0.04	0.29	0.07	0.07	0.23	0.06	0.14	0.34	0.05	0.16	0.03	-0.01	0.04	0.19	0.33	0.03	0.02	-0.03	0.19	-0.01	0.02
Composite (Overt aggression)	0.57	0.31	0.37	0.35	0.37	0.01	0.09	0.54	0.19	-0.13	0.38	0.07	0.23	0.3	-0.12	0.07	0.46	0.07	0.21	0.2	-0.15	-0.05	0.18	0.45	0.04	-0.12	0.1	0.26	-0.07	-0.1
I am not good at details	0.47	0.19	0.38	-0.05	0.32	0.4	0.13	0.12	-0.08	0.52	0.12	0.03	-0.11	0.04	0.57	0.15	0.1	0.01	0.04	-0.12	0.51	0.03	0.1	0.1	0.02	0.53	-0.09	-0.01	0.08	0.06
I am too dependent on others	0.6	0.49	0.18	0.31	0.16	0.29	0.37	0.08	0.05	0.29	0.14	0.29	0.02	0.02	0.34	0.09	0.17	0.32	-0.02	-0.02	0.31	-0.02	0.1	0.16	0.32	0.32	-0.03	-0.02	0	-0.02
I am too forgetful	0.57	0.38	0.28	0.01	0.21	0.55	0.08	0.04	0.25	0.47	0	0.05	0.21	0.02	0.53	0.2	-0.03	0.03	0.04	0.19	0.47	0.04	0.21	-0.04	0.02	0.49	0.16	0.06	-0.04	0.03
I daydream a lot	0.48	0.3	0.27	0.12	0.24	0.29	0.13	0.17	0.1	0.27	0.17	0.06	0.1	0.07	0.29	0.24	0.25	0.11	-0.05	0.01	0.17	0	0.23	0.23	0.1	0.19	0.01	-0.06	0.07	0.02
I don't have much energy	0.66	0.74	-0.08	0.4	-0.1	0.47	0.37	-0.13	0.45	0.2	0.11	0.24	0.45	-0.16	0.19	-0.14	0.01	0.17	0.03	0.51	0.34	0.09	-0.07	0.01	0.16	0.33	0.47	0.1	-0.22	0.05
I fail to finish things I should do	0.65	0.44	0.31	0.09	0.24	0.55	0.3	-0.01	0.02	0.6	0.15	0.14	0	-0.08	0.64	0.08	0.09	0.09	0.01	0.02	0.64	0.09	0.07	0.08	0.1	0.65	0.02	-0.01	-0.03	0.09
I have trouble concentrating or paying attention for long	0.62	0.37	0.37	0.01	0.3	0.55	0.02	0.15	0.28	0.47	-0.02	0.05	0.24	0.12	0.54	0.47	0.08	0.11	-0.05	0.08	0.33	0	0.56	0.04	0.05	0.39	-0.01	0.04	-0.11	-0.03
I have trouble making decisions	0.61	0.59	0.06	0.35	0.03	0.36	0.48	-0.1	0.07	0.36	-0.05	0.45	-0.03	-0.05	0.45	0.08	-0.05	0.44	-0.02	-0.04	0.42	0.04	0.1	-0.07	0.44	0.43	-0.05	-0.02	-0.02	0.03
I have trouble planning for the future	0.73	0.6	0.2	0.33	0.17	0.42	0.43	0.04	0.11	0.39	0.23	0.26	0.1	-0.06	0.41	0.01	0.24	0.28	-0.05	0.1	0.44	-0.02	-0.02	0.24	0.3	0.43	0.13	-0.1	0.05	-0.01
I have trouble setting priorities	0.67	0.42	0.36	0.07	0.28	0.55	0.3	0.04	-0.01	0.62	0.13	0.16	-0.06	-0.03	0.68	0.08	0.11	0.16	-0.01	-0.05	0.67	-0.01	0.06	0.1	0.17	0.68	-0.03	-0.04	0.03	0
I stay away from my job even when I'm not sick or non-vacation	0.46	0.28	0.26	0.12	0.23	0.26	0.15	0.16	0.06	0.26	0.3	-0.02	0.11	0	0.24	-0.02	0.27	-0.04	0.04	0.13	0.28	0.03	-0.02	0.28	-0.03	0.28	0.12	0.03	-0.03	0.02
I tend to be late for appointments	0.37	0.15	0.31	-0.11	0.25	0.4	-0.04	0.1	0.12	0.4	-0.03	-0.03	0.08	0.08	0.46	0.11	-0.07	-0.04	0.12	0.09	0.44	-0.04	0.04	-0.07	-0.04	0.45	0.12	0.07	0.1	0
I tend to lose things	0.61	0.36	0.35	-0.01	0.27	0.58	0.08	0.08	0.22	0.52	-0.01	0.06	0.17	0.06	0.59	0.25	-0.03	0.02	0.08	0.14	0.51	0.06	0.23	-0.04	0.01	0.53	0.13	0.08	0.01	0.07
My work performance is poor	0.69	0.52	0.26	0.24	0.21	0.44	0.41	0.03	0.01	0.47	0.35	0.14	0.05	-0.12	0.46	-0.02	0.3	0.1	-0.05	0.07	0.51	0.1	0.02	0.29	0.1	0.52	0.05	-0.03	-0.12	0.07
People think I am disorganized	0.61	0.3	0.43	-0.09	0.34	0.6	0.1	0.09	0.06	0.65	0.1	0	0.03	0.01	0.7	0.18	0.07	0	0.02	0.02	0.65	0	0.09	0.07	0.01	0.66	0.08	-0.05	0.14	0.05
I am louder than others	0.41	-0.11	0.68	-0.08	0.65	0.06	-0.36	0.74	0.15	0.03	-0.09	0	0.03	0.64	0.2	0.32	0.02	0.03	0.5	-0.02	0.02	-0.21	0.14	0.03	0.02	0.02	0.06	0.34	0.49	-0.07
I brag	0.33	-0.1	0.56	-0.04	0.54	0.01	-0.16	0.58	-0.07	0.09	0.19	-0.07	-0.09	0.4	0.16	0.18	0.26	-0.05	0.28	-0.13	0.05	-0.11	-0.03	0.28	-0.03	0.03	0	0.09	0.47	0.03
I show off or clown	0.31	-0.17	0.63	-0.15	0.59	0.06	-0.28	0.62	-0.03	0.13	0.12	-0.13	-0.06	0.46	0.22	0.27	0.24	-0.04	0.26	-0.14	0.05	-0.22	0.02	0.26	-0.02	0.03	0.01	0.03	0.57	-0.05
I talk too much	0.41	-0.03	0.59	-0.09	0.55	0.17	-0.31	0.6	0.2	0.11	-0.2	0.04	0.08	0.56	0.29	0.38	-0.08	0.1	0.4	0	0.08	-0.22	0.18	-0.08	0.09	0.08	0.1	0.23	0.52	-0.07
I tease others a lot	0.37	-0.09	0.6	-0.04	0.58	0.03	-0.16	0.6	-0.07	0.13	0.08	0.02	-0.15	0.46	0.25	0.24	0.1	-0.05	0.43	-0.16	0.12	0	-0.01	0.11	-0.03	0.11	-0.02	0.24	0.49	0.16
I try to get a lot of attention	0.44	-0.06	0.66	0	0.63	0.03	-0.16	0.68	-0.04	0.1	0.19	-0.03	-0.08	0.5	0.2	0.24	0.35	0.1	0.25	-0.17	0.03	-0.28	0.05	0.36	0.12	0.02	-0.05	0.05	0.52	-0.14
I am afraid of certain animals, situations, or places	0.38	0.42	-0.03	0.36	-0.02	0.09	0.26	0.05	0.2	-0.05	0.12	0.23	0.2	0.01	-0.05	0.13	0.15	0.19	-0.01	0.14	-0.11	0.14	0.06	0.16	0.2	-0.13	0.2	-0.06	0.13	0.18
I am easily bored	0.53	0.27	0.37	0.22	0.36	0.13	0.07	0.42	0.14	0.07	0.27	0.05	0.16	0.24	0.09	0.31	0.37	0.05	0.11	0.04	-0.08	0.08	0.34	0.36	0.02	-0.05	-0.01	0.14	0.03	0.07
I am jealous of others	0.54	0.48	0.11	0.51	0.13	-0.01	0.49	0.17	-0.07	0.04	0.03	0.56	-0.19	0.16	0.15	0	0.06	0.53	0.18	-0.18	0.13	0.01	-0.1	0.07	0.55	0.12	-0.11	0.08	0.24	0.06
I am poorly coordinated or clumsy	0.57	0.44	0.2	0.02	0.13	0.61	0.08	-0.04	0.35	0.47	-0.02	0.02	0.33	-0.05	0.51	0.49	-0.05	-0.08	0	0.19	0.29	0.36	0.37	-0.05	-0.08	0.28	0.25	-0.04	0.13	0.42
I am too shy or timid	0.46	0.74	-0.36	0.7	-0.31	0.01	0.82	-0.32	-0.06	0.02	0.19	0.59	-0.06	-0.31	0	0.01	0.03	0.32	-0.05	-0.04	0.03	0.6	0.01	0.04	0.34	0.01	-0.01	-0.02	-0.14	0.57
I dislike staying in one place for very long	0.44	0.19	0.35	0.12	0.33	0.16	-0.01	0.37	0.15	0.09	0.25	-0.04	0.18	0.21	0.1	0.31	0.36	-0.01	0.05	0.05	-0.07	0.03	0.33	0.34	-0.04	-0.04	0.02	0.06	0.04	0.03
I don't eat as well as I should	0.46	0.42	0.08	0.22	0.06	0.3	0.19	0.03	0.24	0.17	0.04	0.17	0.21	0.01	0.2	-0.03	-0.03	0.11	0.12	0.25	0.27	0.05	-0.08	-0.02	0.12	0.26	0.29	0.09	0.04	0.07
I drive too fast	0.32	0.02	0.41	-0.05	0.38	0.16	-0.09	0.34	0.02	0.2	0.07	-0.03	-0.02	0.25	0.27	0.08	0.04	-0.08	0.28	0.01	0.25	-0.02	0.03	0.05	-0.09	0.26	0.03	0.24	0.13	0.02
I feel overwhelmed by my responsibilities	0.63	0.64	0.01	0.47	0.01	0.26	0.46	-0.01	0.2	0.15	-0.1	0.52	0.09	0.05	0.27	0.01	-0.1	0.5	0.11	0.1	0.28	-0.02	0.01	-0.1	0.5	0.28	0.1	0.1	0.02	-0.02
I feel restless or fidgety	0.7	0.48	0.33	0.24	0.29	0.39	0.09	0.3	0.38	0.21	0	0.2	0.32	0.25	0.3	0.48	0.14	0.25	0.07	0.15	0.05	0.03	0.51	0.1	0.2	0.09	0.1	0.12	0.04	0.03
I feel that I have to be perfect	0.44	0.49	-0.05	0.53	-0.02	-0.04	0.44	0.08	0.07	-0.1	-0.09	0.57	-0.04	0.13	0	0.1	-0.01	0.57	0.09	-0.09	-0.08	0.01	0.07	-0.02	0.58	-0.09	-0.06	0.05	0.15	0.03
I have a speech problem	0.41	0.27	0.21	0.1	0.18	0.27	0.11	0.12	0.11	0.24	0.29	-0.07	0.17	-0.03	0.21	0.25	0.37	0	-0.18	0.05	0.09	0.05	0.28	0.35	-0.01	0.11	0.03	-0.16	-0.03	0.04
I have trouble sitting still	0.48	0.17	0.43	-0.03	0.38	0.34	-0.15	0.35	0.26	0.25	-0.08	0.01	0.2	0.31	0.35	0.7	0.14	0.14	-0.01	-0.07	-0.04	-0.05	0.76	0.08	0.08	0.02	-0.16	0.06	0.06	-0.04
I pick my skin or other parts of my body	0.37	0.28	0.13	0.18	0.12	0.16	0.15	0.11	0.11	0.12	0	0.19	0.06	0.1	0.18	0.12	-0.02	0.13	0.14	0.05	0.13	0.1	0.09	-0.02	0.12	0.13	0.07	0.12	0.07	0.12
I rush into things without considering the risks	0.58	0.13	0.61	0.01	0.57	0.26	-0.04	0.52	0.02	0.32	0.28	-0.06	0.01	0.31	0.37	0.18	0.33	-0.03	0.21	-0.02	0.29	-0.11	0.17	0.33	-0.05	0.33	-0.05	0.18	0.1	-0.1
I sleep more than most other people during day and/or night	0.48	0.47	0.03	0.28	0.02	0.27	0.26	0.01	0.23	0.14	0.29	0.06	0.29	-0.11	0.09	-0.12	0.23	0.02	-0.01	0.32	0.2	0.07	-0.09	0.24	0.03	0.19	0.3	0.02	-0.13	0.04
I think about sex too much	0.46	0.07	0.52	0.12	0.51	0.02	0.04	0.54	-0.1	0.11	0.48	-0.09	-0.04	0.26	0.1	0.04	0.55	-0.03	0.14	-0.07	0.07	-0.12	-0.01	0.55	-0.02	0.07	-0.04	0.06	0.18	-0.09
I wish I were of the opposite sex	0.52	0.32	0.28	0.3	0.28	0.08	0.25	0.3	-0.01	0.1	0.5	0.01	0.1	0.05	0.05	0.04	0.53	0	0.01	0.06	0.05	0.09	0.04	0.53	0.01	0.05	0.06	-0.01	0	0.08
I worry about my family	0.52	0.61	-0.09	0.57	-0.06	0.06	0.42	0.06	0.26	-0.14	-0.13	0.56	0.15	0.13	-0.03	0.11	-0.05	0.55	0.1	0.11	-0.1	0.01	-0.03	-0.05	0.57	-0.14	0.22	0	0.32	0.1
My relations with neighbors are poor	0.52	0.39	0.19	0.39	0.2	0.04	0.36	0.24	-0.03	0.07	0.42	0.17	0.02	0.04	0.05	-0.03	0.35	0.04	0.15	0.04	0.09	0.24	-0.13	0.37	0.07	0.07	0.12	0.07	0.11	0.27
I am impulsive or act without thinking	0.68	0.25	0.59	0.14	0.55	0.24	0.03	0.54	0.09	0.25	0.27	0.05	0.07	0.34	0.32	0.2	0.3	0	0.3	0.05	0.25	0.01	0.24	0.3	-0.04	0.29	-0.02	0.32	0.01	-0.01
I break rules at work or elsewhere	0.44	0.02	0.56	0.01	0.54	0.1	-0.01	0.49	-0.14	0.24	0.44	-0.14	-0.08	0.23	0.24	0.04	0.44	-0.16	0.19	-0.08	0.24	-0.03	-0.03	0.45	-0.15	0.24	-0.04	0.11	0.16	0.01
I do things that may cause me trouble with the law	0.57	0.12	0.6	0.14	0.58	0.07	0.04	0.61	-0.07	0.15	0.65	-0.19	0.07	0.23	0.09	-0.02	0.7	-0.13	0.12	0.06	0.1	-0.12	0.04	0.71	-0.13	0.13	0	0.1	-0.01	-0.15
I don't feel guilty after doing something I shouldn't	0.29	-0.02	0.42	0.04	0.41	-0.02	-0.07	0.46	-0.05	0.04	0.34	-0.12	0	0.25	0.03	0.05	0.39	-0.1	0.16	-0.02	0	-0.07	0.02	0.39	-0.11	0.01	-0.02	0.12	0.12	-0.05
I drink too much alcohol or get drunk	0.28	-0.01	0.38	0	0.36	0.05	0	0.33	-0.12	0.16	0.21	-0.03	-0.12	0.19	0.19	-0.1	0.2	0.01	0.18	-0.07	0.25	-0.17	-0.13	0.21	0.02	0.25	-0.05	0.11	0.11	-0.16
I hang around people who get into trouble	0.56	0.26	0.42	0.11	0.39	0.26	0.1	0.34	0.05	0.28	0.52	-0.17	0.17	0.04	0.23	0.09	0.55	-0.14	-0.04	0.12	0.21	0.02	0.08	0.55	-0.13	0.21	0.12	-0.06	0.02	0.02
I have trouble keeping a job	0.59	0.37	0.33	0.3	0.32	0.16	0.3	0.29	-0.04	0.21	0.47	0.07	0.04	0.05	0.18	0.02	0.5	0.08	0	0.01	0.19	0.03	0.07	0.49	0.08	0.2	-0.02	0.01	-0.05	0
I lie or cheat	0.49	0.12	0.5	0.21	0.5	-0.04	0.15	0.53	-0.18	0.09	0.53	0	-0.12	0.24	0.08	-0.14	0.52	-0.02	0.23	-0.06	0.16	-0.06	-0.2	0.54	0	0.15	-0.02	0.14	0.14	-0.04
I use drugs (other than alcohol, nicotine) for nonmedical purposes	0.28	-0.05	0.44	-0.04	0.42	0.06	-0.06	0.39	-0.12	0.17	0.45	-0.24	-0.02	0.13	0.12	-0.07	0.48	-0.16	0.03	-0.01	0.16	-0.18	-0.1	0.49	-0.14	0.16	0.01	-0.04	0.1	-0.16
Composite (Money management)	0.59	0.4	0.28	0.19	0.25	0.34	0.21	0.17	0.12	0.31	0.24	0.1	0.13	0.05	0.33	-0.03	0.23	0.11	0.06	0.15	0.37	-0.07	-0.07	0.24	0.13	0.37	0.18	0	0.08	-0.05
My behavior is irresponsible	0.67	0.28	0.54	0.2	0.51	0.2	0.19	0.47	-0.06	0.28	0.44	0.06	-0.04	0.21	0.3	0.01	0.47	0.09	0.15	-0.03	0.31	-0.11	-0.04	0.48	0.11	0.31	-0.01	0.07	0.15	-0.09
Aches or pains (not stomach or headaches)	0.51	0.52	0.01	0.15	-0.01	0.51	-0.08	0.08	0.69	0.05	0.05	-0.07	0.71	0.03	0.03	0.09	0.04	-0.06	0.06	0.68	0.06	-0.03	0.03	0.05	-0.06	0.04	0.71	0.04	0.05	0.01
Headaches	0.43	0.55	-0.15	0.25	-0.16	0.4	0.05	-0.06	0.66	-0.06	-0.07	0.1	0.65	-0.02	-0.07	0.01	-0.1	0.08	0.05	0.65	-0.01	0	-0.01	-0.09	0.08	-0.03	0.66	0.06	-0.03	0
Heart Pounding or racing	0.58	0.62	-0.03	0.35	-0.04	0.38	0.18	0.04	0.53	0.02	-0.01	0.22	0.5	0.04	0.05	0.15	0.04	0.25	0.01	0.44	0.01	-0.02	0.14	0.03	0.24	0	0.44	0.02	0.02	-0.01
I feel dizzy or lightheaded	0.54	0.58	-0.02	0.28	-0.04	0.41	0.11	0.04	0.54	0.04	0.05	0.11	0.55	0.01	0.04	0.17	0.1	0.15	-0.04	0.47	-0.01	-0.01	0.17	0.09	0.14	-0.02	0.47	-0.03	0.01	0
I feel tired without good reason	0.65	0.72	-0.06	0.37	-0.09	0.48	0.34	-0.12	0.45	0.21	0.13	0.2	0.47	-0.16	0.19	-0.09	0.07	0.18	-0.04	0.49	0.31	0.03	-0.02	0.07	0.17	0.3	0.45	0.03	-0.2	-0.02
I have trouble sleeping	0.52	0.53	0.01	0.35	0	0.26	0.22	0.06	0.37	0.03	0.07	0.21	0.36	0.03	0.05	0.1	0.08	0.19	0.04	0.32	0.03	0.07	0.14	0.07	0.17	0.03	0.29	0.08	-0.07	0.05
Composite (Nausea)	0.57	0.62	-0.04	0.24	-0.06	0.51	0.02	0.07	0.7	0.01	0.13	-0.02	0.73	-0.01	-0.03	0.03	0.13	0	0.01	0.7	0.03	-0.04	0.03	0.14	0.01	0.01	0.7	0.01	-0.03	-0.05
Numbness or tingling in body parts	0.54	0.51	0.06	0.17	0.04	0.48	-0.03	0.12	0.62	0.07	0.05	-0.02	0.62	0.07	0.07	0.14	0.08	0.01	0.05	0.58	0.06	-0.04	0.11	0.08	0	0.05	0.58	0.04	0.03	-0.03
Problems with eyes (if corrected by glasses)	0.39	0.4	0.01	0.15	0	0.34	0.01	0.06	0.44	0.03	0.15	-0.06	0.49	-0.02	-0.01	0.14	0.19	-0.02	-0.08	0.42	-0.05	0.02	0.13	0.19	-0.02	-0.06	0.42	-0.07	0	0.02
Rashes or other skin problems	0.38	0.38	0.02	0.18	0.01	0.28	0.04	0.07	0.4	0.02	0.02	0.06	0.39	0.05	0.02	0.07	0	0.03	0.09	0.38	0.03	0.04	0.04	0.01	0.03	0.02	0.39	0.09	0.03	0.05
Composite (Stomach aches)	0.53	0.61	-0.08	0.22	-0.1	0.52	0.02	0	0.7	0.02	0.03	0.02	0.71	-0.02	0.01	0.05	0.03	0.05	0	0.68	0.05	-0.05	0.01	0.03	0.06	0.02	0.7	-0.02	0.03	-0.03
Composite (Hallucination)	0.53	0.46	0.13	0.37	0.13	0.15	0.23	0.23	0.24	-0.02	0.41	0.04	0.34	0.02	-0.08	0.14	0.51	0.09	-0.12	0.23	-0.14	0.03	0.2	0.49	0.08	-0.14	0.2	-0.09	-0.05	0.01
I accidentally get hurt a lot, accident-prone	0.46	0.33	0.19	-0.05	0.13	0.54	-0.06	0.01	0.39	0.37	-0.05	-0.06	0.38	0.01	0.4	0.46	-0.05	-0.13	0.03	0.24	0.17	0.28	0.35	-0.05	-0.13	0.16	0.3	-0.02	0.15	0.33
I can't get my mind off certain thoughts	0.65	0.55	0.17	0.4	0.16	0.24	0.28	0.2	0.27	0.09	0.04	0.34	0.21	0.16	0.17	0.27	0.17	0.4	0.02	0.09	0.02	-0.04	0.33	0.15	0.38	0.04	0.04	0.06	0	-0.06
I repeat certain acts over and over	0.57	0.35	0.32	0.3	0.31	0.12	0.19	0.37	0.1	0.07	0.35	0.1	0.14	0.17	0.08	0.19	0.45	0.12	0.04	0.05	-0.02	0.02	0.16	0.44	0.12	-0.02	0.06	0	0.13	0.05
I would rather be with older people than with people of my own age	0.44	0.37	0.11	0.3	0.12	0.12	0.23	0.16	0.12	0.04	0.35	0.06	0.19	-0.01	0	0.16	0.36	0	-0.02	0.13	-0.07	0.22	0.1	0.37	0.01	-0.08	0.17	-0.05	0.08	0.25
Parts of my body twitch or make nervous movements	0.61	0.49	0.19	0.24	0.17	0.38	0.11	0.19	0.39	0.15	0.17	0.07	0.41	0.09	0.16	0.28	0.26	0.12	-0.04	0.29	0.04	0.01	0.32	0.24	0.09	0.05	0.25	0	-0.03	0
Composite (Oddness)	0.6	0.27	0.46	0.19	0.44	0.18	0.1	0.45	0.06	0.18	0.43	-0.03	0.12	0.2	0.18	0.25	0.52	-0.01	0.06	0.01	0.05	0.04	0.19	0.52	0	0.05	0.05	-0.01	0.18	0.08
I am not liked by others	0.66	0.52	0.22	0.59	0.25	-0.06	0.56	0.31	-0.17	0.05	0.56	0.3	-0.1	0.04	0.02	0.04	0.46	0.09	0.19	-0.08	0.03	0.42	-0.02	0.48	0.11	0.02	-0.04	0.15	0.05	0.43
I am secretive or keep things to myself	0.54	0.51	0.08	0.54	0.11	-0.02	0.52	0.16	-0.06	0.01	0.54	0.23	0.03	-0.07	-0.07	-0.05	0.49	0.09	0.02	0.03	-0.02	0.32	-0.07	0.51	0.12	-0.04	0.06	0	-0.02	0.31
I don't get along with other people	0.55	0.31	0.33	0.44	0.35	-0.11	0.34	0.45	-0.14	-0.03	0.6	0.12	-0.04	0.15	-0.07	0.02	0.52	-0.09	0.26	-0.01	-0.05	0.35	0.03	0.53	-0.09	-0.05	-0.02	0.25	-0.02	0.33
I have trouble making or keeping friends	0.63	0.64	0.02	0.69	0.06	-0.06	0.76	0.08	-0.22	0.07	0.59	0.39	-0.13	-0.16	0.02	0.04	0.47	0.14	0.02	-0.13	0.03	0.58	0.02	0.48	0.16	0.02	-0.1	0.02	-0.07	0.56
I keep from getting involved with others	0.51	0.51	0.02	0.5	0.04	0.03	0.55	0.04	-0.1	0.09	0.54	0.2	0	-0.17	0.01	0.01	0.42	-0.01	-0.01	0.01	0.05	0.47	0.01	0.43	0.01	0.04	0.02	0.01	-0.13	0.45
I refuse to talk	0.63	0.53	0.16	0.57	0.19	-0.01	0.57	0.22	-0.12	0.06	0.63	0.23	-0.02	-0.06	-0.01	-0.06	0.57	0.08	0.04	0	0.05	0.33	-0.03	0.58	0.1	0.05	-0.01	0.05	-0.1	0.29
I would rather be alone than with others	0.49	0.56	-0.07	0.52	-0.04	0.06	0.54	-0.03	0.01	0.05	0.4	0.27	0.08	-0.17	-0.01	-0.04	0.29	0.07	0.02	0.1	0.04	0.44	-0.01	0.29	0.08	0.04	0.09	0.06	-0.16	0.4
My relations with the opposite sex are poor	0.59	0.47	0.19	0.49	0.2	0.02	0.45	0.25	-0.05	0.05	0.53	0.19	0.04	0.01	0	0.02	0.58	0.17	-0.05	-0.01	-0.01	0.12	0.01	0.58	0.19	-0.01	0.01	-0.08	0.04	0.12
There is very little I enjoy	0.75	0.71	0.07	0.6	0.09	0.18	0.58	0.11	0.1	0.12	0.46	0.32	0.16	-0.09	0.08	-0.02	0.45	0.24	-0.03	0.15	0.12	0.21	0.06	0.45	0.24	0.12	0.1	0.03	-0.18	0.16
Notes: ASR=Adult Self Report. Bold indicates primary loadings (≥.35) with at least .10 difference from the second largest loading. Factor loadings for the 6-factor solution are presented in the main article.
