## Supplementary Table 3 for "Delineating and validating higher-order dimensions of psychopathology in the Adolescent Brain Cognitive Development (ABCD) study"

### Sheet: Sheet1
ST3. Zero-order correlations between validator variables and CBCL factors in the factors solutions from 1 to 5 factors.
		Developmental delays	Family conflict	Number of friends	School connectedness	School grades	Crystallized intelligence	Fluid intelligence	Medical history	Mental health services	Medication use
1-factor	p	.06****	.17****	-.03*	-.16****	-.28****	-.08****	-.13****	.24****	.53****	.21****
2-factor	Externalizing	.05***	.19****	-0.01	-.17****	-.32****	-.12****	-.15****	.20****	.48****	.19****
	Broad internalizing	.06****	.09****	-.07****	-.12****	-.16****	-0.01	-.08****	.26****	.46****	.21****
3-factor	Broad internalizing	.06***	.09****	-.07****	-.12****	-.15****	-0.01	-.08****	.25****	.46****	.20****
	Externalizing	0.01	.19****	-0.01	-.14****	-.23****	-.09****	-.1****	.13****	.43****	.13****
	Neurodevelopmental	.10****	.13****	0	-.15****	-.37****	-.13****	-.17****	.23****	.39****	.21****
4-factor	Externalizing	0.01	.19****	0	-.14****	-.24****	-.09****	-.11****	.16****	.44****	.16****
	Broad internalizing	.07****	.10****	-.10****	-.13****	-.16****	-0.01	-.09****	.22****	.45****	.17****
	Neurodevelopmental	.11****	.13****	-0.01	-.17***	-.38****	-.13****	-.18****	.21****	.39****	.19****
	Somatoform	-0.02	-0.01	.06****	-0.01	0.01	.04*	0.01	.26****	.24****	.21****
5-factor	Externalizing	0.02	.20****	-0.01	-.15****	-.26****	-.10****	-.11****	.17****	.45****	.16****
	Neurodevelopmental	.09****	.14****	0	-.16****	-.37****	-.12****	-.17****	.22****	.43****	.21****
	Internalizing	0.02	.05**	-.06****	-.08****	-.05***	0.03	-0.03	.21****	.41****	.17****
	Somatoform	0.02	.05***	0.01	-.06***	-.06****	0.01	-0.03	.28****	.29****	.21****
	Detachment	.12****	.11****	-.15****	-.14****	-.21****	-.05**	-.11****	.13****	.28****	.08****
Notes: *P<.05, **P<.01, ***P<.001, ****P<.0001, CBCL=Child Behavior Checklist.
