## Supplementary Table 1 for "Delineating and validating higher-order dimensions of psychopathology in the Adolescent Brain Cognitive Development (ABCD) study"

### Sheet: Sheet1
ST1. Factor loading for 1- to 4-factor and 6- to 8- factor solutions from the exploratory factor analysis on CBCL items
	1-factor	2-factor		3-factor			4-factor				6-factor						7-factor							8-factor
CBCL items	1	1	2	1	2	3	1	2	3	4	1	2	3	4	5	6	1	2	3	4	5	6	7	1	2	3	4	5	6	7	8
Cries a lot	0.61	0.3	0.4	0.43	0.25	0.09	0.27	0.35	0.08	0.13	0.3	0.26	0.13	0.1	0.03	0.11	0.26	0.2	0.16	0.1	0.12	0	0.1	0.24	0.2	0.09	0.14	0.13	0.08	-0.04	0.12
Fears certain animals, situations, or places, other than school	0.48	0.02	0.53	0.52	-0.01	0.06	-0.04	0.48	0.11	0.1	-0.03	0.42	0.21	0.01	0.06	0.13	0.01	0.08	0.51	0	0.08	0.11	-0.02	0.01	0.1	0	0.48	0.06	0.18	-0.01	-0.05
Fears going to school	0.58	0.03	0.64	0.65	0.04	0	0.03	0.58	0.04	0.13	0.06	0.55	0.05	0.12	0.08	-0.12	0.02	0.46	0.24	0.12	0.05	0.09	-0.12	0.05	0.49	0.11	0.25	-0.01	0.05	0.1	-0.2
Fears he/she might think or do something bad	0.56	0.06	0.6	0.62	0.09	-0.04	0.09	0.54	-0.01	0.16	0.07	0.7	0.03	0.04	-0.11	-0.13	0.05	0.54	0.32	0.04	-0.02	-0.07	-0.17	0.04	0.57	0.03	0.29	0.02	-0.01	-0.13	-0.18
Feels he/she has to be perfect	0.4	-0.15	0.63	0.66	0	-0.23	0	0.57	-0.2	0.18	0	0.7	-0.14	0.06	-0.07	0	-0.01	0.51	0.38	0.05	-0.22	-0.02	-0.04	-0.06	0.53	0.04	0.29	-0.13	0.09	-0.25	0.01
Feels or complains that no one loves him/her	0.7	0.37	0.44	0.51	0.44	-0.11	0.44	0.52	-0.1	-0.02	0.52	0.48	-0.1	-0.07	0.05	-0.02	0.41	0.57	0.01	-0.07	-0.02	-0.01	0.09	0.39	0.58	-0.07	-0.02	0.02	0.02	-0.04	0.11
Feels too guilty	0.63	-0.01	0.73	0.73	0	-0.01	0.01	0.6	0.02	0.25	-0.01	0.68	0.12	0.12	-0.07	0.03	-0.05	0.5	0.37	0.11	0.08	-0.08	0.01	-0.06	0.52	0.11	0.35	0.11	-0.03	-0.08	-0.01
Feels worthless or inferior	0.7	0.16	0.65	0.68	0.2	-0.05	0.18	0.66	-0.01	0.04	0.23	0.64	0.01	0	0.08	-0.1	0.08	0.72	0.06	0	0.13	0	0.01	0.07	0.74	-0.01	0.03	0.14	0.02	-0.03	0.02
Nervous, highstrung, or tense	0.7	0.18	0.63	0.62	0.07	0.17	0.07	0.52	0.21	0.19	0.05	0.47	0.4	-0.01	-0.03	0.32	0.08	0.07	0.6	-0.01	0.24	-0.03	0.17	0.1	0.1	-0.01	0.63	0.21	0	0.09	0.08
Self-conscious or easily embarrassed	0.57	0	0.68	0.7	0.07	-0.11	0.03	0.69	-0.04	0.04	0.12	0.47	-0.01	0.07	0.26	0.07	0.13	0.22	0.45	0.06	-0.08	0.31	-0.03	0.06	0.23	0.05	0.31	-0.06	0.47	-0.18	0.06
Talks about killing self	0.69	0.33	0.46	0.52	0.34	-0.02	0.35	0.49	-0.01	0.03	0.42	0.39	-0.01	0.03	0.09	0	0.31	0.45	0.01	0.03	0.09	0.03	0.11	0.35	0.48	0.04	0.1	0.02	-0.13	0.27	0.01
Too fearful or anxious	0.65	-0.05	0.81	0.79	-0.07	0.03	-0.09	0.69	0.09	0.22	-0.11	0.67	0.29	0.01	0.01	0.3	-0.09	0.23	0.68	0.01	0.13	0.03	0.14	-0.07	0.26	0.01	0.69	0.09	0.06	0.06	0.06
Worries	0.6	-0.09	0.79	0.8	-0.03	-0.09	-0.01	0.65	-0.06	0.29	-0.02	0.62	0.06	0.19	-0.01	0.19	-0.02	0.34	0.49	0.18	-0.05	0.02	0.1	-0.02	0.36	0.17	0.47	-0.04	0.06	-0.04	0.08
Argues a lot	0.72	0.74	0.03	0.1	0.67	0.13	0.73	0.04	0.05	0.05	0.76	-0.02	0.1	-0.01	-0.1	0.21	0.73	0.01	0.01	0	0.08	-0.13	0.21	0.69	0	-0.01	-0.01	0.15	-0.02	-0.12	0.28
Composite (Attacks/threatens)	0.71	0.78	-0.03	0.09	0.77	0.01	0.8	0.12	-0.06	-0.1	0.9	0	-0.11	-0.06	0.01	0.03	0.88	0.05	-0.03	-0.05	-0.11	0.05	0.05	0.88	0.06	-0.04	0.03	-0.14	-0.01	0.11	0.01
Cruelty, bullying, or meanness to others	0.63	0.79	-0.13	-0.02	0.76	0.04	0.81	-0.01	-0.05	-0.09	0.89	-0.01	-0.14	-0.04	-0.08	-0.1	0.89	0.06	-0.07	-0.04	-0.16	-0.02	-0.08	0.87	0.07	-0.04	-0.07	-0.13	0	-0.05	-0.08
Demands a lot of attention	0.69	0.62	0.15	0.18	0.48	0.24	0.53	0.08	0.18	0.14	0.5	0.23	0.24	-0.02	-0.25	0.1	0.49	0.14	0.16	-0.01	0.16	-0.26	0.05	0.43	0.14	-0.02	0.13	0.28	-0.07	-0.26	0.14
Composite (Destroys)	0.75	0.77	0.04	0.09	0.62	0.26	0.65	0.08	0.2	-0.03	0.71	-0.07	0.17	0.03	0.02	0.01	0.69	-0.01	-0.05	0.03	0.19	0.01	0.03	0.69	-0.01	0.04	0	0.16	-0.02	0.13	0
Composite (Disobeys rules)	0.77	0.9	-0.1	-0.04	0.73	0.29	0.77	-0.05	0.22	-0.05	0.82	-0.14	0.19	-0.04	-0.07	0.04	0.82	-0.11	-0.02	-0.03	0.18	-0.06	0.03	0.79	-0.11	-0.03	-0.01	0.2	0	-0.02	0.05
Gets in many fights	0.71	0.81	-0.08	0	0.69	0.2	0.74	-0.03	0.12	-0.01	0.78	-0.03	0.03	0.05	-0.11	-0.13	0.8	0	-0.04	0.05	0.01	-0.05	-0.13	0.79	0.01	0.06	0.01	0.02	-0.06	0.01	-0.15
Screams a lot	0.7	0.65	0.12	0.21	0.63	0.03	0.68	0.17	-0.04	0.03	0.74	-0.01	0.01	0.02	0.02	0.25	0.71	-0.03	0.07	0.02	-0.01	0.01	0.26	0.7	-0.02	0.03	0.11	-0.02	-0.01	0.1	0.24
Stubborn, sullen, or irritable	0.75	0.57	0.26	0.35	0.59	-0.02	0.64	0.28	-0.07	0.08	0.71	0.01	0	0.09	0.1	0.35	0.65	0.04	0.04	0.09	0.02	0.04	0.38	0.61	0.03	0.09	0.02	0.04	0.1	0.01	0.43
Sudden changes in mood or feelings	0.75	0.47	0.39	0.47	0.5	-0.05	0.52	0.43	-0.07	0.04	0.61	0.16	-0.01	0.05	0.16	0.27	0.53	0.17	0.09	0.05	0.03	0.11	0.32	0.49	0.17	0.05	0.06	0.03	0.16	0.01	0.36
Sulks a lot	0.71	0.41	0.41	0.48	0.45	-0.07	0.48	0.45	-0.09	0.04	0.57	0.2	-0.06	0.07	0.17	0.18	0.49	0.25	0.04	0.07	0	0.12	0.25	0.45	0.25	0.07	-0.02	0.01	0.18	-0.01	0.29
Suspicious	0.73	0.51	0.32	0.39	0.5	0.02	0.5	0.4	0.01	-0.04	0.59	0.22	0.01	-0.01	0.12	0.07	0.58	0.14	0.19	-0.01	-0.02	0.15	0.05	0.55	0.15	-0.02	0.15	-0.03	0.21	-0.01	0.06
Teases a lot	0.6	0.68	-0.04	0.01	0.57	0.19	0.63	-0.06	0.11	0.08	0.64	0.04	0.05	0.07	-0.19	-0.11	0.67	0.03	0.02	0.07	-0.01	-0.13	-0.14	0.63	0.03	0.06	-0.03	0.08	0.01	-0.23	-0.07
Temper tantrums or hot temper	0.74	0.67	0.14	0.25	0.68	-0.02	0.73	0.2	-0.09	0.04	0.79	0.01	-0.01	-0.01	0.01	0.35	0.76	-0.01	0.1	0	-0.03	-0.02	0.35	0.74	-0.01	0	0.12	-0.02	0	0.05	0.35
Unusually loud	0.67	0.63	0.11	0.09	0.37	0.42	0.44	-0.04	0.35	0.2	0.38	0.04	0.39	0.12	-0.22	0.05	0.38	0.01	0.06	0.12	0.35	-0.26	0.03	0.35	0.01	0.12	0.08	0.41	-0.15	-0.1	0.05
Acts too young for his/her age	0.57	0.49	0.15	0.12	0.22	0.42	0.19	0.16	0.45	-0.08	0.2	0.06	0.47	-0.08	0.07	-0.03	0.16	0.04	0.06	-0.08	0.5	0.01	-0.04	0.13	0.04	-0.09	0.04	0.49	0.12	-0.02	-0.01
Can't sit still, restless, or hyperactive	0.7	0.77	-0.04	-0.08	0.32	0.68	0.34	-0.12	0.65	0.05	0.25	-0.01	0.74	-0.09	-0.23	0.06	0.23	-0.02	0.03	-0.09	0.71	-0.33	0.04	0.21	-0.02	-0.09	0.09	0.76	-0.22	-0.04	0.04
Confused or seems to be in a fog	0.68	0.34	0.44	0.37	-0.01	0.52	-0.06	0.41	0.58	-0.04	-0.03	0.13	0.61	0.04	0.26	-0.06	-0.13	0.21	-0.02	0.04	0.74	0.11	0.03	-0.14	0.21	0.03	-0.02	0.66	0.17	0.15	0.04
Daydreams or gets lost in his/her thoughts	0.53	0.28	0.33	0.24	-0.1	0.55	-0.14	0.23	0.59	0.05	-0.15	0.06	0.64	0.1	0.14	-0.06	-0.21	0.1	0.01	0.1	0.71	0.02	-0.02	-0.25	0.09	0.09	-0.01	0.69	0.12	0.03	0.02
Composite (Distracted)	0.75	0.75	0.06	-0.01	0.21	0.8	0.19	-0.01	0.8	-0.01	0.14	-0.06	0.86	-0.05	-0.04	-0.04	0.07	0.06	-0.1	-0.05	0.93	-0.2	0	0.02	0.04	-0.06	-0.09	0.95	-0.05	-0.02	0.05
Fails to finish things he/she starts	0.69	0.62	0.14	0.1	0.27	0.54	0.27	0.1	0.53	-0.01	0.27	-0.06	0.56	0.02	0.06	0.01	0.22	0.04	-0.08	0.02	0.62	-0.05	0.05	0.17	0.02	0.02	-0.11	0.63	0.1	-0.04	0.13
Impulsive or acts without thinking	0.76	0.8	0.02	0.01	0.49	0.5	0.52	-0.03	0.45	0.04	0.49	0.01	0.48	-0.03	-0.16	0.01	0.46	0.05	-0.02	-0.03	0.48	-0.23	0.02	0.44	0.05	-0.03	0.02	0.52	-0.16	-0.02	0.02
Poor school work	0.63	0.64	0.05	0.01	0.28	0.56	0.25	0.07	0.57	-0.12	0.27	-0.1	0.55	-0.05	0.11	-0.13	0.22	0.04	-0.15	-0.04	0.64	0.01	-0.08	0.21	0.04	-0.05	-0.13	0.6	0.06	0.1	-0.08
Stares blankly	0.63	0.35	0.38	0.29	-0.04	0.58	-0.09	0.31	0.63	-0.02	-0.06	-0.02	0.65	0.11	0.29	-0.05	-0.12	0.02	0	0.1	0.74	0.16	-0.01	-0.13	0.02	0.1	-0.01	0.66	0.24	0.13	0.01
Doesn't seem to feel guilty after misbehaving	0.63	0.77	-0.11	-0.04	0.66	0.19	0.67	0.01	0.14	-0.16	0.75	-0.14	0.09	-0.09	0.05	0	0.75	-0.12	-0.03	-0.09	0.09	0.07	0	0.73	-0.12	-0.09	-0.04	0.09	0.13	0.01	0.02
Hangs around with others who get in trouble	0.49	0.61	-0.09	-0.07	0.46	0.26	0.48	-0.06	0.21	-0.06	0.5	0	0.13	-0.03	-0.1	-0.21	0.53	-0.01	0.01	-0.03	0.1	-0.04	-0.25	0.5	-0.01	-0.04	-0.03	0.14	0.08	-0.16	-0.2
Lying or cheating	0.64	0.74	-0.06	-0.01	0.59	0.25	0.65	-0.04	0.17	-0.01	0.7	-0.16	0.11	0.08	-0.02	-0.05	0.73	-0.16	-0.01	0.08	0.08	0.03	-0.08	0.7	-0.16	0.08	-0.03	0.09	0.12	-0.07	-0.04
Prefers being with older kids	0.45	0.4	0.1	0.1	0.28	0.22	0.3	0.07	0.19	0.04	0.32	0.05	0.12	0.1	-0.02	-0.17	0.37	-0.04	0.11	0.1	0.07	0.05	-0.23	0.31	-0.04	0.09	0	0.13	0.24	-0.25	-0.13
Runs away from home	0.73	0.61	0.2	0.29	0.58	0.02	0.63	0.25	-0.05	0.04	0.73	0.04	-0.09	0.12	0.1	0.07	0.67	0.15	-0.09	0.12	-0.02	0.07	0.14	0.67	0.15	0.13	-0.04	-0.06	-0.01	0.17	0.11
Composite (Steals)	0.64	0.74	-0.07	-0.01	0.63	0.19	0.66	0.02	0.14	-0.1	0.75	-0.19	0.04	0.05	0.09	-0.07	0.75	-0.14	-0.06	0.05	0.05	0.13	-0.05	0.74	-0.13	0.05	-0.05	0.02	0.13	0.06	-0.06
Swearing or obscene language	0.58	0.62	0	0.08	0.58	0.06	0.62	0.09	0.01	-0.06	0.7	-0.02	-0.06	0.01	0.04	-0.05	0.69	0.04	-0.05	0.01	-0.05	0.07	-0.02	0.7	0.05	0.02	-0.02	-0.08	0.02	0.1	-0.06
Thinks about sex too much	0.57	0.59	0.04	0.08	0.48	0.19	0.51	0.04	0.14	0.03	0.5	0.16	0.11	-0.02	-0.18	-0.11	0.57	0.03	0.23	-0.03	-0.04	-0.07	-0.22	0.58	0.04	-0.01	0.28	-0.04	-0.09	0	-0.29
Clings to adults or too dependent	0.57	0.18	0.48	0.47	0.09	0.14	0.07	0.45	0.18	0.06	0.09	0.36	0.26	0	0.09	0.08	0.1	0.12	0.38	0	0.18	0.11	-0.02	0.07	0.13	-0.01	0.33	0.18	0.22	-0.07	0
Complains of loneliness	0.66	0.28	0.49	0.5	0.23	0.09	0.21	0.5	0.12	0.01	0.27	0.44	0.1	0.02	0.1	-0.14	0.18	0.5	0.04	0.02	0.18	0.05	-0.07	0.16	0.51	0.01	-0.01	0.19	0.12	-0.05	-0.05
Easily jealous	0.66	0.54	0.2	0.28	0.56	-0.02	0.59	0.25	-0.06	0.01	0.64	0.27	-0.05	-0.07	-0.08	0.08	0.64	0.19	0.18	-0.07	-0.11	-0.04	0.05	0.57	0.19	-0.08	0.09	-0.01	0.14	-0.26	0.15
Feels others are out to get him/her	0.72	0.39	0.44	0.49	0.39	0.01	0.39	0.48	0.01	0	0.44	0.5	0	-0.04	0.01	-0.12	0.36	0.56	0.04	-0.04	0.06	-0.03	-0.05	0.36	0.57	-0.04	0.04	0.07	-0.02	0	-0.06
Gets hurt a lot, accident prone	0.46	0.27	0.26	0.21	0.05	0.35	0.12	0.03	0.31	0.29	0.09	-0.03	0.31	0.34	-0.06	-0.01	0.12	-0.09	0.08	0.33	0.27	-0.07	-0.05	0.07	-0.09	0.32	0.04	0.32	0.07	-0.14	0.03
Gets teased a lot	0.64	0.36	0.37	0.36	0.2	0.26	0.18	0.37	0.29	-0.02	0.22	0.3	0.21	0.08	0.11	-0.33	0.19	0.32	0.03	0.08	0.26	0.11	-0.3	0.2	0.34	0.07	0.02	0.21	0.14	0.05	-0.34
Composite (Peer problems)	0.72	0.56	0.25	0.27	0.43	0.23	0.41	0.31	0.24	-0.11	0.5	0.18	0.15	0	0.12	-0.23	0.46	0.25	-0.02	-0.01	0.2	0.12	-0.19	0.46	0.26	-0.01	-0.02	0.16	0.14	0.06	-0.21
Poorly coordinated or clumsy	0.57	0.31	0.34	0.26	-0.04	0.53	-0.05	0.19	0.55	0.13	-0.06	0.04	0.57	0.2	0.09	-0.08	-0.05	-0.07	0.15	0.2	0.56	0.06	-0.13	-0.09	-0.07	0.18	0.1	0.56	0.22	-0.07	-0.07
Prefers being with younger kids	0.5	0.31	0.26	0.23	0.12	0.3	0.09	0.24	0.33	-0.02	0.12	0.15	0.32	0.02	0.1	-0.13	0.15	0	0.23	0.01	0.27	0.13	-0.22	0.1	0	0	0.14	0.28	0.31	-0.15	-0.15
Speech problem	0.34	0.22	0.17	0.12	0	0.33	-0.03	0.15	0.37	-0.04	-0.01	0.02	0.34	0.04	0.14	-0.15	-0.02	0.01	0.03	0.04	0.37	0.11	-0.15	-0.01	0.02	0.03	0.03	0.31	0.13	0.1	-0.18
Aches or pains (not stomach or headaches)	0.39	-0.01	0.47	0.43	-0.1	0.15	0.03	0.16	0.08	0.45	0.03	0.02	0.06	0.54	0.01	0.04	0.03	0.02	0.02	0.53	0.06	-0.01	0.05	0.01	0.02	0.53	0	0.07	0.05	-0.05	0.08
Constipated, doesn't move bowels	0.42	0.07	0.43	0.4	-0.01	0.13	0.02	0.3	0.13	0.2	0.05	0.08	0.15	0.26	0.14	0.11	0.04	0	0.15	0.25	0.15	0.12	0.09	0.05	0.02	0.25	0.17	0.08	0.09	0.13	0.04
Feels dizzy or lightheaded	0.49	-0.07	0.64	0.6	-0.16	0.14	-0.04	0.32	0.09	0.47	-0.04	0.12	0.12	0.54	0.07	0.12	-0.07	0.1	0.09	0.53	0.14	0.02	0.15	-0.05	0.11	0.53	0.13	0.09	-0.01	0.13	0.1
Headaches	0.36	-0.07	0.49	0.45	-0.15	0.13	0.03	0.12	0.03	0.52	0.02	-0.01	-0.01	0.63	-0.01	0	0.04	0.01	-0.01	0.62	-0.02	-0.01	0.01	0.03	0.01	0.62	-0.01	-0.02	0.01	-0.02	0.02
Nausea, feels sick	0.48	-0.23	0.79	0.72	-0.32	0.14	0	0.19	-0.03	0.78	-0.02	0.08	-0.08	0.88	-0.05	-0.03	-0.02	0.16	-0.05	0.87	-0.07	-0.06	0.01	-0.02	0.17	0.86	-0.04	-0.07	-0.05	-0.01	0
Nightmares	0.52	0.16	0.45	0.42	0.04	0.19	0.11	0.24	0.16	0.31	0.08	0.2	0.22	0.29	-0.06	0.09	0.09	0.07	0.21	0.29	0.16	-0.06	0.05	0.09	0.08	0.28	0.24	0.15	-0.04	0.03	0.01
Overtired without good reason	0.59	0.11	0.57	0.55	0.01	0.17	0.03	0.44	0.18	0.2	0.11	0.13	0.14	0.35	0.25	-0.03	0.08	0.12	0.08	0.34	0.19	0.22	-0.01	0.07	0.14	0.33	0.04	0.13	0.27	0.07	-0.01
Rashes or other skin problems	0.32	0.03	0.35	0.32	-0.05	0.12	0.04	0.14	0.07	0.31	0.03	0.09	0.06	0.36	-0.02	-0.02	0.07	-0.02	0.15	0.35	0	0.02	-0.08	0.05	-0.02	0.35	0.12	0.02	0.1	-0.1	-0.05
Stomachaches	0.43	-0.19	0.7	0.63	-0.26	0.11	0.01	0.16	-0.04	0.71	-0.01	0.03	-0.06	0.8	-0.03	0.07	0.01	0.05	0.01	0.79	-0.07	-0.04	0.08	0	0.06	0.78	0.02	-0.07	-0.03	-0.01	0.08
Vomiting, throwing up	0.3	-0.17	0.52	0.44	-0.29	0.2	-0.03	0.02	0.06	0.6	-0.02	-0.11	-0.06	0.76	0.02	-0.19	-0.01	0.03	-0.18	0.75	-0.02	0.02	-0.14	0	0.03	0.74	-0.17	-0.04	0.01	0.02	-0.15
Can't get his/her mind off certain thoughts; obsessions	0.68	0.42	0.36	0.33	0.18	0.38	0.17	0.28	0.39	0.09	0.14	0.3	0.47	-0.02	-0.06	0.04	0.11	0.2	0.21	-0.02	0.45	-0.11	0.02	0.1	0.21	-0.02	0.22	0.46	-0.04	0	0
Deliberately harms self or attempts suicide	0.67	0.27	0.51	0.57	0.3	-0.07	0.3	0.55	-0.06	0.04	0.38	0.49	-0.06	0.03	0.07	-0.08	0.26	0.56	0.01	0.03	0.04	0.02	0.04	0.3	0.57	0.04	0.08	-0.01	-0.12	0.23	-0.04
Composite (Hallucinations)	0.52	0.18	0.42	0.42	0.12	0.11	0.12	0.36	0.12	0.11	0.14	0.31	0.13	0.11	0.04	-0.05	0.1	0.29	0.1	0.11	0.15	0.01	-0.03	0.12	0.29	0.11	0.13	0.12	-0.01	0.1	-0.07
Nervous movements or twitching	0.56	0.27	0.38	0.33	0	0.4	-0.03	0.28	0.44	0.09	-0.08	0.28	0.58	-0.06	-0.03	0.16	-0.07	0.01	0.39	-0.07	0.5	-0.07	0.06	-0.05	0.04	-0.06	0.44	0.45	-0.06	0.14	-0.03
Picks nose, skin, or other parts of body	0.46	0.36	0.16	0.14	0.17	0.31	0.2	0.06	0.28	0.12	0.18	0.03	0.31	0.11	-0.06	0.01	0.21	-0.09	0.16	0.11	0.25	-0.04	-0.05	0.19	-0.09	0.11	0.16	0.26	0.04	-0.05	-0.05
Composite (Sex play)	0.42	0.38	0.08	0.09	0.27	0.19	0.27	0.09	0.18	-0.02	0.28	0.11	0.17	-0.04	-0.04	-0.07	0.3	0.02	0.13	-0.04	0.12	0	-0.11	0.31	0.04	-0.04	0.16	0.1	0	0.04	-0.15
Repeats certain acts over and over; compulsions	0.63	0.44	0.27	0.23	0.18	0.41	0.16	0.22	0.43	0.01	0.15	0.16	0.5	-0.05	0.02	0.03	0.15	0.01	0.24	-0.05	0.46	-0.01	-0.03	0.16	0.02	-0.05	0.28	0.41	0.02	0.11	-0.09
Sleeps less than most kids	0.54	0.27	0.35	0.33	0.11	0.25	0.12	0.28	0.26	0.09	0.15	-0.01	0.32	0.14	0.18	0.2	0.11	-0.03	0.08	0.13	0.36	0.1	0.22	0.12	-0.02	0.13	0.13	0.28	0.06	0.21	0.16
Stores up too many things he/she doesn't need	0.49	0.29	0.27	0.27	0.18	0.18	0.18	0.24	0.18	0.06	0.2	0.13	0.21	0.07	0.06	0.04	0.22	-0.01	0.21	0.07	0.16	0.08	-0.02	0.18	-0.01	0.06	0.15	0.18	0.21	-0.1	0.03
Strange behavior	0.76	0.5	0.36	0.33	0.26	0.4	0.23	0.35	0.42	-0.04	0.28	0.11	0.45	0.01	0.19	0.02	0.25	0.04	0.15	0.01	0.47	0.14	0.01	0.26	0.05	0.01	0.18	0.39	0.14	0.2	-0.04
Strange ideas	0.65	0.46	0.28	0.25	0.23	0.38	0.2	0.27	0.4	-0.04	0.25	0.06	0.39	0.04	0.16	-0.06	0.22	0.03	0.08	0.04	0.42	0.12	-0.05	0.22	0.04	0.04	0.08	0.37	0.16	0.11	-0.07
Talks or walks in sleep	0.28	0.13	0.19	0.15	0	0.21	0.08	-0.03	0.16	0.3	0.01	0.03	0.19	0.28	-0.17	0.04	0.07	-0.1	0.16	0.28	0.1	-0.15	-0.03	0.05	-0.1	0.27	0.17	0.14	-0.08	-0.09	-0.02
Trouble sleeping	0.58	0.22	0.45	0.43	0.07	0.24	0.11	0.29	0.23	0.24	0.1	0.08	0.33	0.24	0.07	0.27	0.06	0.02	0.14	0.23	0.34	-0.02	0.28	0.08	0.03	0.23	0.21	0.28	-0.06	0.19	0.21
Refuses to talk	0.57	0.21	0.44	0.47	0.2	0.03	0.13	0.57	0.11	-0.2	0.29	0.13	0.08	-0.03	0.45	0.02	0.3	-0.04	0.28	-0.03	0.06	0.49	-0.04	0.27	-0.04	-0.04	0.17	-0.01	0.59	0.03	0
Secretive, keeps things to self	0.58	0.3	0.37	0.4	0.27	0.05	0.24	0.46	0.09	-0.12	0.37	0.11	0.04	0.03	0.34	-0.01	0.36	0.02	0.17	0.03	0.06	0.37	-0.03	0.33	0.03	0.03	0.07	0.01	0.45	0.01	0.02
There is very little he/she enjoys	0.66	0.39	0.36	0.39	0.34	0.09	0.3	0.46	0.13	-0.15	0.44	0.13	0.1	-0.03	0.32	0.01	0.32	0.29	-0.12	-0.03	0.25	0.22	0.13	0.31	0.29	-0.03	-0.14	0.18	0.22	0.14	0.14
Too shy or timid	0.41	-0.16	0.64	0.65	-0.07	-0.14	-0.19	0.77	-0.01	-0.16	-0.04	0.31	0.02	-0.04	0.55	0.13	-0.02	-0.01	0.48	-0.04	-0.02	0.6	0.02	-0.07	-0.01	-0.05	0.33	-0.09	0.73	0.01	0.1
Underactive, slow moving, or lacks energy	0.54	0.11	0.52	0.48	-0.04	0.23	-0.07	0.46	0.28	0.06	0.06	0.01	0.2	0.3	0.41	-0.11	-0.03	0.16	-0.12	0.3	0.35	0.32	-0.01	-0.03	0.16	0.29	-0.16	0.26	0.34	0.16	0
Unhappy, sad, or depressed	0.72	0.22	0.61	0.66	0.28	-0.08	0.27	0.63	-0.06	0.06	0.38	0.38	-0.06	0.12	0.23	0.06	0.24	0.5	-0.02	0.12	0.08	0.14	0.2	0.25	0.51	0.12	-0.01	0.03	0.09	0.16	0.17
Withdrawn, doesn't get involved with others	0.63	0.14	0.59	0.61	0.13	0.02	0.02	0.76	0.14	-0.29	0.24	0.16	0.06	-0.02	0.65	-0.06	0.13	0.24	0.01	-0.02	0.23	0.58	0.04	0.15	0.25	-0.02	-0.03	0.06	0.53	0.31	0.01
Would rather be alone than with others	0.51	0.08	0.51	0.51	0.03	0.08	-0.06	0.62	0.18	-0.2	0.1	0.15	0.14	0.02	0.52	-0.07	0.02	0.18	0.05	0.01	0.26	0.46	0	0.03	0.19	0.01	0.02	0.12	0.43	0.25	-0.03
Bowel movements outside toilet	0.38	0.17	0.26	0.24	0.05	0.2	0.05	0.21	0.2	0.04	0.16	-0.21	0.16	0.23	0.31	0.1	0.13	-0.19	-0.01	0.23	0.22	0.26	0.13	0.19	-0.15	0.23	0.09	0.05	0.1	0.4	-0.03
Bites fingernails	0.31	0.21	0.14	0.12	0.08	0.22	0.09	0.07	0.21	0.08	0.07	0.01	0.26	0.06	-0.01	0.1	0.11	-0.16	0.21	0.06	0.2	0	0.03	0.12	-0.15	0.06	0.24	0.16	0.01	0.08	-0.03
Bragging, boasting	0.52	0.61	-0.06	-0.03	0.48	0.23	0.57	-0.16	0.13	0.17	0.52	0.07	0.1	0.08	-0.33	-0.07	0.57	0.02	0.05	0.09	0.01	-0.28	-0.12	0.5	0.01	0.08	-0.02	0.16	-0.06	-0.38	0
Cruel to animals	0.58	0.64	-0.03	0.05	0.61	0.07	0.62	0.08	0.03	-0.11	0.7	0	-0.05	-0.04	0.02	-0.08	0.68	0.08	-0.08	-0.04	-0.02	0.04	-0.05	0.67	0.08	-0.03	-0.04	-0.03	0	0.08	-0.06
Doesn't eat well	0.45	0.28	0.23	0.22	0.17	0.19	0.17	0.21	0.19	0.02	0.22	-0.02	0.21	0.07	0.16	0.1	0.17	0.03	-0.02	0.07	0.27	0.09	0.14	0.15	0.03	0.07	-0.02	0.24	0.12	0.07	0.16
Showing off or clowning	0.55	0.71	-0.14	-0.13	0.49	0.37	0.57	-0.24	0.28	0.13	0.51	-0.01	0.26	0.05	-0.35	-0.1	0.54	-0.02	-0.01	0.05	0.19	-0.32	-0.15	0.47	-0.03	0.04	-0.06	0.33	-0.1	-0.36	-0.03
Sleeps more than most kids during day and/or night	0.35	0.08	0.34	0.32	0	0.12	-0.01	0.29	0.15	0.06	0.03	0.17	0.12	0.13	0.14	-0.11	0.04	0.08	0.15	0.13	0.1	0.16	-0.15	0	0.08	0.12	0.06	0.11	0.29	-0.13	-0.08
Talks too much	0.55	0.55	0.04	0	0.25	0.49	0.31	-0.15	0.43	0.22	0.21	0.03	0.47	0.13	-0.3	-0.04	0.25	-0.05	0.1	0.13	0.39	-0.31	-0.1	0.2	-0.06	0.12	0.09	0.49	-0.12	-0.23	-0.04
Wets the bed	0.22	0.19	0.06	0.02	0.04	0.24	0.05	-0.01	0.23	0.05	0.06	-0.13	0.21	0.13	0.06	-0.03	0.07	-0.13	-0.02	0.12	0.22	0.05	-0.03	0.1	-0.1	0.12	0.03	0.15	-0.01	0.15	-0.11
Wets self during the day	0.42	0.2	0.28	0.22	-0.02	0.35	-0.02	0.17	0.37	0.09	0.01	-0.11	0.38	0.21	0.18	0.06	0.02	-0.21	0.12	0.2	0.37	0.15	0.03	0.07	-0.16	0.2	0.23	0.23	0.02	0.34	-0.15
Composite (Weight problems)	0.3	0.11	0.24	0.23	0.05	0.1	0.05	0.19	0.1	0.06	0.11	0.05	0.03	0.19	0.14	-0.17	0.11	0.06	0	0.19	0.05	0.16	-0.16	0.11	0.07	0.19	-0.04	0.02	0.2	-0.01	-0.15
Whining	0.6	0.4	0.28	0.32	0.35	0.09	0.41	0.21	0.04	0.17	0.42	0.09	0.11	0.14	-0.03	0.24	0.4	0.03	0.13	0.14	0.08	-0.06	0.23	0.36	0.03	0.13	0.11	0.12	0.03	-0.07	0.27
Thumb-sucking	0.14	0.15	0	0.03	0.17	-0.03	0.2	0	-0.06	0.03	0.22	-0.02	-0.07	0.04	-0.03	0.04	0.25	-0.1	0.09	0.04	-0.12	0.02	0.01	0.27	-0.08	0.04	0.12	-0.14	-0.03	0.06	-0.04
Notes: CBCL=Child Behavior Checklist. Bold indicates primary loadings (≥.35) with at least .10 difference from the second largest loading. Factor loadings for the 5-factor solution are presented in the main text.
